# Identification of novel Alzheimer’s disease genes co-expressed with *TREM2*

**DOI:** 10.1101/2020.11.13.381640

**Authors:** Joseph S. Reddy, Mariet Allen, Xue Wang, Joanna M. Biernacka, Brandon J. Coombes, Gregory D. Jenkins, Jason P. Sinnwell, Minerva M. Carrasquillo, Cyril P. Pottier, Yingxue Ren, Vivekananda Sarangi, Curtis S. Younkin, Yan W. Asmann, Owen A. Ross, Rosa Rademakers, Todd E. Golde, Nilüfer Ertekin-Taner, Steven G. Younkin

## Abstract

By analyzing whole-exome data from the Alzheimer’s disease sequencing project (ADSP), we identify a set of 4 genes that show highly significant association with Alzheimer’s disease (AD). These genes were identified within a human *TREM2* co-expression network using a novel approach wherein prioritized polygenic score analyses were performed sequentially to identify significant polygenic components. Two of the 4 genes (*TREM2*, *RIN3*) have previously been linked to AD and two (*ATP8B*4, *IL17RA*) are novel. Like *TREM2*, the 2 novel AD genes are selectively expressed in human microglial cells. The most significant variants in *ATP8B4* and *IL17RA* are non-synonymous variants with strong effects comparable to the APOE ε4 and ε2 alleles. These protein-altering variants will provide unique opportunities to further explore the biological role of microglial cells in AD and help inform future immune modulatory therapeutic development for AD.
