## Supplemental Table 2 for "Identification of novel Alzheimer’s disease genes co-expressed with *TREM2*"

### Sheet: Sheet2
Cohorts	AD					Controls
	N	Mean Age ± sd	Females (%)	APOE ε4 (%)	APOE ε2 (%)	N	Mean Age ± sd	Females (%)	APOE ε4 (%)	APOE ε2(%)
ADSP	5518	75.4±8.5	3154 (57.16)	2370 (42.95)	448 (8.12)	4386	86.6±3.7	2570 (58.6)	604 (13.77)	831 (18.95)
Broad	2687	73.7±8.2	1423 (52.96)	1294 (48.16)	212 (7.89)	1740	86.9±3.6	1079 (62.01)	256 (14.71)	384 (22.07)
WashU	1603	77.9±8.3	978 (61.01)	616 (38.43)	133 (8.3)	1657	86.5±3.6	966 (58.3)	244 (14.73)	279 (16.84)
Baylor	1228	75.6±8.5	753 (61.32)	460 (37.46)	103 (8.39)	989	86.1±3.8	525 (53.08)	104 (10.52)	168 (16.99)
